# TIGER: The gene expression regulatory variation landscape of human pancreatic islets

**DOI:** 10.1101/2021.05.26.445616

**Authors:** Lorena Alonso, Anthony Piron, Ignasi Morán, Marta Guindo-Martínez, Sílvia Bonàs-Guarch, Goutham Atla, Irene Miguel-Escalada, Romina Royo, Montserrat Puiggròs, Xavier Garcia-Hurtado, Mara Suleiman, Lorella Marselli, Jonathan L.S. Esguerra, Jean-Valéry Turatsinze, Jason M. Torres, Vibe Nylander, Ji Chen, Lena Eliasson, Matthieu Defrance, Ramon Amela, MAGIC, Hindrik Mulder, Anna L. Gloyn, Leif Groop, Piero Marchetti, Decio L. Eizirik, Jorge Ferrer, Josep M. Mercader, Miriam Cnop, David Torrents

## Abstract

GWAS have identified more than 700 genetic signals associated with type 2 diabetes (T2D). To gain insight into the underlying molecular mechanisms, we created the Translational human pancreatic Islet Genotype tissue-Expression Resource (TIGER), aggregating >500 human islet RNA-seq and genotyping datasets. We imputed genotypes using 4 reference panels and meta-analyzed cohorts to improve coverage of expression quantitative trait loci (eQTL) and developed a method to combine allele-specific expression across samples (cASE). We identified >1 million islet eQTLs (56% novel), of which 53 colocalize with T2D signals (60% novel). Among them, a low-frequency allele that reduces T2D risk by half increases *CCND2* expression. We identified 8 novel cASE colocalizations, among which an *SLC30A8* T2D associated variant. We make all the data available through the open-access TIGER portal (http://tiger.bsc.es), which represents a comprehensive human islet genomic data resource to elucidate how genetic variation affects islet function and translate this into therapeutic insight and precision medicine for T2D.
