## Supplemental Tables for "TIGER: The gene expression regulatory variation landscape of human pancreatic islets"

### Sheet: Legend
Supplementary table 1. Human islet samples
cohort	Cohort identifier: CRG, LUND, OXFORD, PISA, ULB
n	Number of islets samples in the cohort
n.RNA-seq	Number of samples with RNA-seq data
n.genotype	Number of samples with genotyping array data
n.RNA-seq.genotype	Number of samples with RNA-seq and genotyping array data
avg.bmi	Average bmi
avg.age	Average age
females	Number of females
males	Number of males
perc.females	Percentage of females
perc.males	Percentage of males
diabetic	Number of diabetic individuals
perc.diabetic	Percentage of diabetic individuals
Supplementary table 2. Number of high quality imputed variants
cohort	Cohort identifier: CRG, LUND, OXFORD, PISA, UNION (all cohorts union)
variant.type	Variant type: snp, indels (length<=50) or sv
freq	Variant frequency: rare (0.001<=MAF<0.01), low (0.01<=MAF<0.05), common (MAF>=0.05)
n	Number of imputed variants
n.X	Number of imputed variants in chrX
Supplementary table 3. Number of RNA-seq aligned reads
cohort	Cohort identifier: CRG, LUND, OXFORD, PISA, ULB
median.95CI.rnaseq.raw.reads.(M.reads)	Median number of RNA-seq raw reads and 95%CI (in million reads)
median.cASE.masked.aligned.reads	Median number of masked aligned RNA-seq reads (cASE analysis) and 95%CI (in million reads)
median.cASE.enhanced.aligned.reads	Median number of enhanced aligned RNA-seq reads (cASE analysis) and 95%CI (in million reads)
median.cASE.merged.unique.reads	Median number of merged unique aligned RNA-seq reads (cASE analysis) and 95%CI (in million reads)
median.eQTL.aligned.reads	Median number of aligned RNA-seq reads (eQTL analysis) and 95%CI (in million reads)
Supplementary table 4. Significant colocalization results for T2D GWAS (Mahajan et al, 2018a) and eQTL of human pancreatic islets. The results have been annotated with glycaemic traits results from the MAGIC consortium (Ji Chen, et al., 2020, doi: https://doi.org/10.1101/2020.07.23.217646).
chr	Chromosome of the SNP
rsid	SNP identifier
ensg	Gene ensembl identifier
shortid	Gene identifier
coloc.PP.H4.abf	Posterior probability: both traits are associated and share a single causal variant (from the R coloc package)
coloc.SNP.PP.H4	Posterior probability that exactly that SNP is causal (from the R coloc package)
gwas.maf	Minor allele frequency
gwas.eaf	Effect allele frequency
ea	Effect allele
nea	Non effect allele
gwas.n	Number of GWAS samples
gwas.or	Odd-ratio
gwas.pval	T2D GWAS p-value
eQTL.n	Effective sample size
eQTL.pval	eQTL metal meta-analysis p-value
eQTL.direction	eQTL direction of the effect for the four cohorts (order: Imperial, Oxford, Lund and Pisa)
fasting.ins.log10bf	Fasting insulin log10 Bayes factors (Trans-ancestry meta-analysis)
fasting.ins.effect	Fasting insulin effect (European meta-analysis)
fasting.ins.pval	Fasting insulin p-value (European meta-analysis)
fasting.glu.log10bf	Fasting glucose log10 Bayes factors (Trans-ancestry meta-analysis)
fasting.glu.effect	Fasting glucose effect (European meta-analysis)
fasting.glu.pval	Fasting glucose p-value (European meta-analysis)
HbA1c.log10bf	HbA1c log10 Bayes factors (Trans-ancestry meta-analysis)
HbA1c.effect	HbA1c effect (European meta-analysis)
HbA1c.pval	HbA1c p-value (European meta-analysis)
2h.glu.log10bf	2 hours glucose log10 Bayes factors (Trans-ancestry meta-analysis)
2h.glu.effect	2 hours glucose effect (European meta-analysis)
2h.glu.pval	2 hours glucose p-value (European meta-analysis)
inspire.gene	Does this gene show colocalization with T2D in Vinuela, et al., 2020?
inspire.coloc	Does this gene-lead rsid pair match with T2D colocalization in Vinuela, et al., 2020?
gtex.tissues	Tissues for which a significant eQTL is reported in GTEX
Supplementary table 5. Significant colocalization results for T2D GWAS (Mahajan et al, 2018a) and CASE analysis of human pancreatic islets. The results have been annotated with glycaemic traits results from the MAGIC consortium (Ji Chen, et al., 2020, doi: https://doi.org/10.1101/2020.07.23.217646).
chr	Chromosome of the SNP
rsid	SNP identifier
ensg	Gene ensembl identifier
shortid	Gene identifier
coloc.PP.H4.abf	Posterior probability: both traits are associated and share a single causal variant (from the R coloc package)
coloc.SNP.PP.H4	Posterior probability that exactly that SNP is causal (from the R coloc package)
gwas.maf	Minor allele frequency
gwas.eaf	Effect allele frequency
ea	Effect allele
nea	Non effect allele
gwas.n	Number of GWAS samples
gwas.or	Odd-ratio
gwas.pval	T2D GWAS p-value
case.reporter.rsid	Reporter SNP id of the case analysis
case.reporter.ref	Reporter reference allelele
case.reporter.alt	Reporter alternative allelele
case.n	Sample size for case analysis
case.pval	P-value of the CASE analysis
case.zscore	Z-score of the CASE analysis
fasting.ins.log10bf	Fasting insulin log10 Bayes factors (Trans-ancestry meta-analysis)
fasting.ins.effect	Fasting insulin effect (European meta-analysis)
fasting.ins.pval	Fasting insulin p-value (European meta-analysis)
fasting.glu.log10bf	Fasting glucose log10 Bayes factors (Trans-ancestry meta-analysis)
fasting.glu.effect	Fasting glucose effect (European meta-analysis)
fasting.glu.pval	Fasting glucose p-value (European meta-analysis)
HbA1c.log10bf	HbA1c log10 Bayes factors (Trans-ancestry meta-analysis)
HbA1c.effect	HbA1c effect (European meta-analysis)
HbA1c.pval	HbA1c p-value (European meta-analysis)
2h.glu.log10bf	2 hours glucose log10 Bayes factors (Trans-ancestry meta-analysis)
2h.glu.effect	2 hours glucose effect (European meta-analysis)
2h.glu.pval	2 hours glucose p-value (European meta-analysis)

### Sheet: Table_S1
Supplementary Table 1. Distribution of human islet samples, analyses performed and demographic metadata.
cohort	n	n.RNA-seq	n.genotype	n.RNA-seq.genotype	avg.bmi	avg.age	females	males	perc.females	perc.males	diabetic	perc.diabetic
CRG	129	127	125	123	26.07	51	54	67	0.439024	0.544715	0	0
LUND	89	89	89	89	26	58.54	35	53	0.393258	0.595506	11	0.123596
OXFORD	118	118	118	118	28.69	45.16	60	50	0.508475	0.423729	0	0
PISA	160	137	153	130	25.28	69.64	54	74	0.415385	0.569231	11	0.0846154
ULB	43	43	0	0	25.49	59.93	22	21	0.511628	0.488372	8	0.186047

### Sheet: Table_S2
Supplementary Table 2. Number of high quality imputed variants, type according to size and frequency, and number of variants in the X chromosome. Union represents the union of unique variants identified in all cohorts.
cohort	variant.type	freq	n	n X chromosome
CRG	indels	common	1022499	59240
CRG	sv	rare	1691	5
CRG	indels	low	279893	14475
CRG	indels	rare	197243	619
CRG	sv	low	2137	71
CRG	snps	common	6542065	353609
CRG	snps	low	2994805	191067
CRG	sv	common	4298	201
CRG	snps	rare	3510805	11623
LUND	indels	common	1042383	54625
LUND	sv	rare	1257	0
LUND	indels	low	280967	13298
LUND	indels	rare	148099	0
LUND	sv	low	2324	95
LUND	snps	common	6591346	334802
LUND	snps	low	3057998	176225
LUND	sv	common	4478	177
LUND	snps	rare	2614547	0
OXFORD	indels	common	1053664	63207
OXFORD	sv	rare	1599	16
OXFORD	indels	low	307667	14612
OXFORD	indels	rare	194366	3172
OXFORD	sv	low	2394	88
OXFORD	snps	common	6579790	361310
OXFORD	snps	low	3212633	175649
OXFORD	sv	common	4588	204
OXFORD	snps	rare	3359238	57976
PISA	indels	common	1056095	63616
PISA	sv	rare	2412	31
PISA	indels	low	289580	17192
PISA	indels	rare	284828	4640
PISA	sv	low	2326	126
PISA	snps	common	6664509	362921
PISA	snps	low	2987345	216464
PISA	sv	common	4481	203
PISA	snps	rare	5144352	81483
UNION	indels	common	1375243	80653
UNION	indels	low	439627	33310
UNION	indels	rare	519780	6058
UNION	sv	low	3240	250
UNION	snps	rare	9583943	112673
UNION	snps	common	6854766	379342
UNION	snps	low	4197887	436627
UNION	sv	common	4652	212
UNION	sv	rare	4657	40

### Sheet: Table_S3
Supplementary Table 3. Number of RNA-seq aligned reads in each sample.
cohort	median.95CI.rnaseq.raw.reads.(M.reads)	median.95CI.CASE.masked.aligned.reads.(M.reads)	median.95CI.CASE.enhanced.aligned.reads.(M.reads)	median.95CI.CASE.merged.unique.reads.(M.reads)	median.95CI.eQTL.aligned.reads.(M.reads)
CRG	90.26 [78.59,108.98]	106.38 [98.99,113.94]	76.35 [71.81,81.16]	111.57 [103.54,119.48]	283.82 [262.89,306.54]
ULB	106.54 [79.08,130.92]	81.07 [55.35,102.71]	50.98 [37.62,69.35]	84.6 [57.86,106.73]	260.39 [185.67,335.75]
LUND	46.39 [44.34,48.53]	41.58 [39.94,43.32]	26.48 [25.33,27.72]	43.07 [41.33,44.95]	128.93 [122.94,134.47]
PISA	120.75 [112.36,130.13]	91.56 [84.78,99.16]	77.02 [70.89,83.66]	101.02 [93.5,109.2]	202.13 [185.88,218.34]
OXFORD	121.85 [117.14,126.04]	106.23 [101.92,110.27]	74.57 [71.34,77.98]	109.99 [105.41,114.16]	273.24 [257.8,288.58]

### Sheet: Table_S4
Supplementary Table 4. Significant colocalization results for T2D GWAS (Mahajan et al, 2018a) and eQTL of human pancreatic islets. The results have been annotated with glycaemic traits results from the MAGIC consortium (Ji Chen, et al., 2020, doi: https://doi.org/10.1101/2020.07.23.217646).
chr	rsid	ensg	shortid	coloc.PP.H4.abf	coloc.SNP.PP.H4	gwas.maf	gwas.eaf	ea	nea	gwas.n	gwas.or	gwas.pval	eQTL.n	eQTL.pval	eQTL.direction	fasting.ins.log10bf	fasting.ins.effect	fasting.ins.pval	fasting.glu.log10bf	fasting.glu.effect	fasting.glu.pval	HbA1c.log10bf	HbA1c.effect	HbA1c.pval	2h.glu.log10bf	2h.glu.effect	2h.glu.pval	inspire.gene	inspire.coloc	gtex.tissues
1	rs1127215	ENSG00000134247	PTGFRN	0.999379	0.993319	0.42	0.42	T	C	231420	0.954087	2.3e-13	404	4.802e-15	----	-0.21142	0.0029	0.4015	4.2244	-0.0053	0.000721	1.43617	-0.003	0.008647	-0.54446	0.0023	0.5854
1	rs1127215	ENSG00000134256	CD101	0.995406	0.959376	0.42	0.42	T	C	231420	0.954087	2.3e-13	404	1.208e-07	----	-0.21142	0.0029	0.4015	4.2244	-0.0053	0.000721	1.43617	-0.003	0.008647	-0.54446	0.0023	0.5854			Colon_Transverse;pval_beta=0.000365404|Esophagus_Gastroesophageal_Junction;pval_beta=1.42927e-05|Esophagus_Mucosa;pval_beta=1.63861e-23|Esophagus_Muscularis;pval_beta=9.78421e-09|Nerve_Tibial;pval_beta=6.76726e-19|Skin_Not_Sun_Exposed_Suprapubic;pval_beta=4.21172e-12|Skin_Sun_Exposed_Lower_leg;pval_beta=8.04163e-19|Whole_Blood;pval_beta=2.9807e-37
1	rs1493694	ENSG00000215864	NBPF7	0.805837	0.0919041	0.11	0.11	T	C	231420	1.08763	2.1e-16	222	1.019e-05	?+?+	0.62866	-0.0066	0.0634	1.79842	0.0087	0.0194	1.37806	0.004	0.08749	-0.28366	0.0169	0.1996
1	rs340874	ENSG00000274895	RP11-478J18.2	0.983136	0.995522	0.44	0.56	C	T	231420	1.07037	5.6e-26	404	1.273e-06	++++	2.42665	-0.0064	0.00088	24.3323	0.0154	2.582e-20	11.1187	0.0074	2.26e-09	0.80136	0.0148	0.1051			Adrenal_Gland;pval_beta=1.75609e-11|Brain_Anterior_cingulate_cortex_BA24;pval_beta=0.000178289|Brain_Cerebellar_Hemisphere;pval_beta=9.99113e-12|Brain_Cerebellum;pval_beta=4.21896e-06|Brain_Cortex;pval_beta=0.000172863|Brain_Hippocampus;pval_beta=0.00306597|Brain_Hypothalamus;pval_beta=0.00212507|Colon_Transverse;pval_beta=2.19563e-05|Heart_Atrial_Appendage;pval_beta=1.6611e-13|Heart_Left_Ventric…
1	rs4659836	ENSG00000116957	TBCE	0.819485	0.12145	0.35	0.65	A	G	231420	1.03977	4.7e-09	404	2.895e-07	----	-0.35964	0.002	0.3482	-0.4854	0.0001	0.9586	-0.39671	-0.0009	0.7028	-0.49104	-0.0035	0.9005			Adipose_Subcutaneous;pval_beta=9.14322e-20|Adrenal_Gland;pval_beta=5.81025e-07|Breast_Mammary_Tissue;pval_beta=5.19009e-08|Cells_Cultured_fibroblasts;pval_beta=1.48095e-18|Esophagus_Mucosa;pval_beta=1.37904e-08|Esophagus_Muscularis;pval_beta=4.59282e-08|Lung;pval_beta=3.68449e-09|Muscle_Skeletal;pval_beta=3.41655e-17|Skin_Sun_Exposed_Lower_leg;pval_beta=1.10385e-12|Vagina;pval_beta=1.11538e-05|Wh…
2	rs2540951	ENSG00000011523	CEP68	0.967209	0.237692	0.38	0.38	G	A	231420	0.950279	4.5e-15	404	7.334e-17	----	3.63798	-0.0063	0.001082	0.64907	-0.0026	0.15	-0.16747	-0.0016	0.2041	1.86526	-0.0255	0.01055	TRUE		Adipose_Subcutaneous;pval_beta=2.35622e-38|Adipose_Visceral_Omentum;pval_beta=4.17578e-30|Adrenal_Gland;pval_beta=5.74622e-17|Artery_Aorta;pval_beta=1.07343e-37|Artery_Coronary;pval_beta=3.45329e-11|Artery_Tibial;pval_beta=1.74647e-71|Breast_Mammary_Tissue;pval_beta=9.07452e-09|Cells_Cultured_fibroblasts;pval_beta=2.18791e-38|Colon_Sigmoid;pval_beta=6.59285e-39|Colon_Transverse;pval_beta=1.98231e…
3	rs11708067	ENSG00000173175	ADCY5	0.999478	0.98994	0.23	0.23	G	A	231420	0.914846	1.3e-31	404	1.033e-19	++++	11.5906	0.0135	1.299e-09	59.4337	-0.0281	1.626e-43	19.9051	-0.013	7.32e-18	24.4031	-0.0872	1.979e-22	TRUE	TRUE	Lung;pval_beta=1.05164e-17
3	rs35352848	ENSG00000182247	UBE2E2	0.942491	0.366249	0.21	0.21	C	T	231420	0.931462	9.5e-20	404	3.506e-05	----	1.70917	0.0044	0.08726	0.84171	-0.0053	0.09406	0.25184	-0.0025	0.05299	-0.14138	0.0182	0.1557	TRUE	TRUE	Esophagus_Mucosa;pval_beta=0.00171569|Skin_Not_Sun_Exposed_Suprapubic;pval_beta=1.61238e-66|Skin_Sun_Exposed_Lower_leg;pval_beta=2.6158e-47|Thyroid;pval_beta=1.87228e-07|Whole_Blood;pval_beta=2.06638e-06
3	rs3887925	ENSG00000073849	ST6GAL1	0.999931	0.999656	0.45	0.55	T	C	231420	1.05654	1.4e-17	404	2.139e-13	++++	-0.54299	0.0028	0.3598	-0.28192	-0.0032	0.1158	-0.3342	0.0012	0.2576	-0.28806	0.012	0.2781			Pancreas;pval_beta=9.47335e-10|Thyroid;pval_beta=3.11319e-15
3	rs3887925	ENSG00000203632	AC007690.1	0.999328	0.995965	0.45	0.55	T	C	231420	1.05654	1.4e-17	404	5.181e-09	++++	-0.54299	0.0028	0.3598	-0.28192	-0.0032	0.1158	-0.3342	0.0012	0.2576	-0.28806	0.012	0.2781
3	rs4679370	ENSG00000221955	SLC12A8	0.989905	0.633045	0.46	0.54	C	T	231420	1.03977	1.4e-09	404	3.251e-30	----	-0.32072	-0.0031	0.08437	4.10797	0.0069	1.699e-05	4.24999	0.0051	8.618e-05	1.93362	0.03	0.006903	TRUE		Colon_Transverse;pval_beta=0.00190344|Liver;pval_beta=1.31813e-40|Pancreas;pval_beta=3.61369e-12|Stomach;pval_beta=0.00109184
3	rs6780171	ENSG00000073792	IGF2BP2	0.881393	0.0687804	0.31	0.31	A	T	231420	1.11628	2.5e-58	404	2.493e-05	----	-0.42619	-0.0016	0.8479	10.8633	0.0107	3.858e-09	5.56724	0.0065	4.204e-06	10.6007	0.0537	7.214e-11	TRUE	TRUE
3	rs7640294	ENSG00000242142	SERBP1P3	0.973803	0.0602736	0.44	0.56	A	C	231420	1.03666	3e-08	404	1.627e-09	++++	0.36763	0.0045	0.003195	0.30535	0.003	0.03968	0.18506	0.0038	0.003573	-0.21021	0.0117	0.3722			Adipose_Subcutaneous;pval_beta=3.38194e-30|Adipose_Visceral_Omentum;pval_beta=5.76511e-33|Adrenal_Gland;pval_beta=7.28864e-14|Artery_Aorta;pval_beta=2.5487e-15|Artery_Coronary;pval_beta=2.17658e-11|Artery_Tibial;pval_beta=3.31226e-33|Brain_Amygdala;pval_beta=1.89892e-21|Brain_Anterior_cingulate_cortex_BA24;pval_beta=3.31592e-25|Brain_Caudate_basal_ganglia;pval_beta=2.59538e-37|Brain_Cerebellar_He…
4	rs1531583	ENSG00000168993	CPLX1	0.874571	0.132545	0.046	0.046	T	G	231420	1.11628	1.2e-12	404	1.243e-06	++++	0.36722	0.0002	0.8788	-0.11426	0.008	0.1718	-0.26232	0.0054	0.101	-0.55896	-0.0054	0.8415
4	rs1580278	ENSG00000164039	BDH2	0.812034	0.727327	0.47	0.53	A	C	231420	0.959829	2.9e-10	404	1.115e-09	++++	-0.09538	0.0009	0.6908	-0.10018	-0.0037	0.09309	-0.3416	0.0004	0.8723	-0.539	0.0062	0.687			Adipose_Subcutaneous;pval_beta=1.85151e-63|Adipose_Visceral_Omentum;pval_beta=1.74937e-46|Adrenal_Gland;pval_beta=4.1755e-19|Artery_Aorta;pval_beta=1.52175e-58|Artery_Coronary;pval_beta=9.30775e-21|Artery_Tibial;pval_beta=9.43136e-80|Brain_Cortex;pval_beta=2.30531e-08|Brain_Hippocampus;pval_beta=8.00179e-05|Brain_Hypothalamus;pval_beta=8.9658e-10|Brain_Spinal_cord_cervical_c-1;pval_beta=0.0001546…
4	rs58730668	ENSG00000151726	ACSL1	0.892951	0.0394981	0.14	0.14	C	T	231420	0.93426	1e-13	404	2.499e-05	++++	0.37279	0.0046	0.08546	4.94737	-0.0113	7.978e-05	2.63603	-0.0075	0.0001102	1.41833	-0.0332	0.002441
6	rs6557267	ENSG00000091844	RGS17	0.937326	0.0764356	0.42	0.42	T	C	231420	1.03562	6e-08	404	8.153e-08	----	-0.2729	0.002	0.454	9.21776	0.0119	5.958e-10	0.86268	0.0043	0.005601	0.01127	0.0025	0.8026			Adipose_Subcutaneous;pval_beta=1.27501e-12|Adipose_Visceral_Omentum;pval_beta=2.14265e-10|Brain_Cerebellar_Hemisphere;pval_beta=0.000366504|Brain_Cerebellum;pval_beta=1.41737e-05|Breast_Mammary_Tissue;pval_beta=2.75185e-05|Cells_Cultured_fibroblasts;pval_beta=6.72372e-19|Esophagus_Mucosa;pval_beta=3.05388e-38|Minor_Salivary_Gland;pval_beta=3.55474e-10|Prostate;pval_beta=8.43075e-09|Vagina;pval_be…
7	rs10228066	ENSG00000136267	DGKB	0.973255	0.147529	0.46	0.54	T	C	231420	1.06823	1.9e-25	404	1.479e-13	++++	1.44106	-0.0039	0.01993	69.1282	0.0258	2.838e-51	14.48	0.0083	1.874e-12	-0.34443	0.0102	0.1824	TRUE	TRUE
8	rs1059592	ENSG00000253200	RP11-582J16.5	0.805714	0.122703	0.35	0.35	A	G	231420	1.02737	4.5e-05	404	4.068e-15	----	0.70644	0.0025	0.1435	-0.41787	-0.0002	0.8355	-0.14834	0.0024	0.1754	0.60349	0.015	0.05194			Cells_Cultured_fibroblasts;pval_beta=1.20706e-10
8	rs77292833	ENSG00000147650	LRP12	0.83651	0.0523732	0.12	0.12	G	C	231420	0.957911	1.6e-05	404	8.145e-08	++++	0.18253	-0.0077	0.02946	0.51839	-0.0052	0.139	-0.37751	0.0009	0.6882	0.03555	-0.0133	0.5763			Esophagus_Mucosa;pval_beta=7.79602e-11|Liver;pval_beta=0.00462974|Ovary;pval_beta=1.74485e-05|Skin_Not_Sun_Exposed_Suprapubic;pval_beta=6.02427e-13|Skin_Sun_Exposed_Lower_leg;pval_beta=7.31662e-19
9	rs10811660	ENSG00000240498	CDKN2B-AS1	0.989878	0.476126	0.17	0.17	A	G	231420	0.852144	6.6e-79	404	1.558e-07	----	3.11805	0.0055	0.01292	31.4542	-0.0223	7.938e-25	15.922	-0.0127	2.018e-14	3.98788	-0.0336	0.00596
9	rs10963924	ENSG00000155875	SAXO1	0.82476	0.0905171	0.43	0.43	C	G	187437	1.04289	9.2e-10	404	1.579e-05	----	-0.4013	0.0012	0.7432	2.05187	0.0068	0.0003321	-0.34402	0.0013	0.2192	0.70404	0.0241	0.00616			Adipose_Subcutaneous;pval_beta=4.06766e-13|Artery_Aorta;pval_beta=0.0516914|Artery_Tibial;pval_beta=0.000565009|Nerve_Tibial;pval_beta=4.98688e-05|Skin_Not_Sun_Exposed_Suprapubic;pval_beta=6.17682e-08|Skin_Sun_Exposed_Lower_leg;pval_beta=2.7131e-10|Thyroid;pval_beta=0.0400117
9	rs28641468	ENSG00000160360	GPSM1	0.991699	0.225741	0.25	0.75	C	T	212857	1.07896	4.2e-21	309	2.702e-10	?+++	-0.11414	-0.0044	0.2207	12.2459	0.0175	2.451e-10	3.7943	0.008	0.002489	0.6465	0.0191	0.4154	TRUE		Brain_Cerebellar_Hemisphere;pval_beta=2.30283e-14|Brain_Cerebellum;pval_beta=3.94765e-24|Brain_Cortex;pval_beta=2.97357e-09|Brain_Hypothalamus;pval_beta=1.78628e-06|Muscle_Skeletal;pval_beta=2.20753e-11|Nerve_Tibial;pval_beta=1.52064e-24
9	rs505922	ENSG00000175164	ABO	0.839836	0.220406	0.33	0.33	C	T	231420	1.04707	5.4e-12	404	1.14e-35	++++	4.45861	0.0075	1.093e-05	8.43968	0.0087	2.555e-08	2.71425	0.0058	4.926e-06	8.31445	0.0439	1.441e-09			Adipose_Subcutaneous;pval_beta=2.72044e-34|Adipose_Visceral_Omentum;pval_beta=1.17218e-64|Adrenal_Gland;pval_beta=4.82932e-32|Artery_Aorta;pval_beta=8.36599e-13|Artery_Coronary;pval_beta=6.65834e-12|Artery_Tibial;pval_beta=5.98192e-32|Brain_Cortex;pval_beta=7.56452e-11|Brain_Frontal_Cortex_BA9;pval_beta=2.39873e-09|Brain_Nucleus_accumbens_basal_ganglia;pval_beta=1.52945e-07|Breast_Mammary_Tissue;…
9	rs7022807	ENSG00000147874	HAUS6	0.820173	0.0979423	0.4	0.4	G	A	231420	1.04081	3.6e-10	404	0.0002071	----	-0.3422	0.0031	0.1435	2.03636	0.007	0.0004339	0.02514	0.0032	0.01268	0.70007	0.0252	0.003105	TRUE	TRUE	Adipose_Subcutaneous;pval_beta=4.71403e-14|Adipose_Visceral_Omentum;pval_beta=2.72362e-14|Artery_Aorta;pval_beta=3.98386e-07|Artery_Tibial;pval_beta=1.082e-20|Breast_Mammary_Tissue;pval_beta=7.42248e-07|Cells_Cultured_fibroblasts;pval_beta=2.88457e-25|Colon_Sigmoid;pval_beta=8.50005e-06|Esophagus_Muscularis;pval_beta=1.7245e-15|Heart_Left_Ventricle;pval_beta=0.00354493|Lung;pval_beta=1.1992e-06|M…
10	rs11257655	ENSG00000183049	CAMK1D	0.999902	1	0.22	0.22	T	C	231420	1.09417	3.7e-32	404	6.298e-16	++++	-0.4668	-0.0024	0.3575	4.35982	0.0078	0.0001616	17.2743	0.011	1.911e-13	5.11898	0.0407	8.053e-06	TRUE	TRUE	Artery_Tibial;pval_beta=1.66568e-10|Esophagus_Gastroesophageal_Junction;pval_beta=0.00561775|Esophagus_Muscularis;pval_beta=3.11042e-09|Heart_Atrial_Appendage;pval_beta=2.3694e-16|Heart_Left_Ventricle;pval_beta=2.01797e-16|Lung;pval_beta=2.18582e-26|Muscle_Skeletal;pval_beta=0.0834659|Skin_Not_Sun_Exposed_Suprapubic;pval_beta=4.16947e-06|Skin_Sun_Exposed_Lower_leg;pval_beta=6.94836e-06|Thyroid;pv…
10	rs2280141	ENSG00000107679	PLEKHA1	0.969374	0.08458	0.48	0.48	G	T	231420	0.954087	2e-13	404	9.97e-12	----	0.0605	-0.0041	0.09985	2.05707	0.006	0.0002169	0.4502	0.0017	0.2379	-0.36862	-0.0111	0.3245	TRUE	TRUE	Adipose_Subcutaneous;pval_beta=1.68506e-06|Adipose_Visceral_Omentum;pval_beta=6.74487e-07|Artery_Aorta;pval_beta=8.27955e-11|Artery_Tibial;pval_beta=1.61926e-14|Brain_Cerebellar_Hemisphere;pval_beta=0.000476219|Brain_Cerebellum;pval_beta=7.27111e-07|Breast_Mammary_Tissue;pval_beta=2.91709e-07|Colon_Transverse;pval_beta=4.30167e-05|Esophagus_Mucosa;pval_beta=6.5199e-06|Esophagus_Muscularis;pval_be…
10	rs827237	ENSG00000166228	PCBD1	0.987727	0.188608	0.21	0.21	T	C	231420	1.04185	2.3e-07	404	2.36e-10	----	0.03267	-0.0037	0.1967	-0.1304	0.0012	0.6219	-0.28274	0.0029	0.2453	1.19145	0.0366	0.0004986			Adipose_Subcutaneous;pval_beta=4.0734e-11|Adrenal_Gland;pval_beta=0.0019906|Artery_Aorta;pval_beta=3.39585e-08|Artery_Coronary;pval_beta=0.0161056|Artery_Tibial;pval_beta=2.54031e-07|Brain_Cerebellum;pval_beta=0.0121242|Cells_Cultured_fibroblasts;pval_beta=5.37911e-16|Colon_Transverse;pval_beta=0.000728121|Esophagus_Gastroesophageal_Junction;pval_beta=0.00312905|Esophagus_Muscularis;pval_beta=4.8…
11	rs10830963	ENSG00000134640	MTNR1B	1	1	0.28	0.28	G	C	231420	1.10407	1.5e-43	404	4.044e-19	++++	2.29317	-0.0057	0.006335	374.216	0.0772	0	46.7554	0.0197	1.541e-36	-0.9854	0.0044	0.8513
11	rs11603349	ENSG00000214530	STARD10	0.991143	0.415797	0.16	0.16	C	T	231420	0.895834	2.6e-33	404	4.137e-14	++++	1.87858	0.0065	0.001684	26.7153	-0.0236	3.116e-25	4.4004	-0.0093	8.502e-08	2.47984	-0.0348	0.001312	TRUE
11	rs12789028	ENSG00000168056	LTBP3	0.973197	0.156063	0.19	0.19	A	G	231420	1.06396	2.1e-14	404	2.936e-07	----	0.18391	-0.0028	0.248	-0.53985	0.0015	0.7627	-0.67055	0.0008	0.6151	0.00437	0.0178	0.1096	TRUE
11	rs15818	ENSG00000256269	HMBS	0.843886	0.0550258	0.4	0.4	G	A	231420	1.02737	4.5e-05	404	2.501e-07	++++	-0.17677	0.0028	0.2087	0.14249	0.0015	0.2517	-0.3238	0.0021	0.1264	-0.18447	0.017	0.05033			Adipose_Subcutaneous;pval_beta=9.79325e-40|Adipose_Visceral_Omentum;pval_beta=3.64079e-37|Adrenal_Gland;pval_beta=6.68385e-22|Artery_Aorta;pval_beta=8.91719e-22|Artery_Coronary;pval_beta=3.16555e-08|Artery_Tibial;pval_beta=2.93211e-30|Brain_Anterior_cingulate_cortex_BA24;pval_beta=1.16472e-06|Brain_Caudate_basal_ganglia;pval_beta=9.8017e-06|Brain_Cerebellar_Hemisphere;pval_beta=4.80461e-10|Brain_…
11	rs529623	ENSG00000137731	FXYD2	0.922723	0.833311	0.48	0.52	C	T	231420	0.971416	5.8e-06	404	3.397e-07	++++	-0.1336	0.0012	0.6942	0.08689	-0.0034	0.1534	0.23508	-0.0029	0.05584	-0.18485	-0.0101	0.2499
11	rs57635800	ENSG00000149084	HSD17B12	0.952981	0.235253	0.29	0.29	A	G	231420	1.05127	8.5e-13	404	1.107e-19	----	-0.34267	0.0006	0.5123	0.09294	-0.0025	0.2061	-0.41547	0.0009	0.742	0.00225	-0.0064	0.7353			Adipose_Subcutaneous;pval_beta=2.77079e-112|Adipose_Visceral_Omentum;pval_beta=1.26015e-95|Adrenal_Gland;pval_beta=6.22236e-17|Artery_Aorta;pval_beta=1.08357e-78|Artery_Coronary;pval_beta=1.47085e-31|Artery_Tibial;pval_beta=2.89316e-120|Brain_Amygdala;pval_beta=1.42986e-15|Brain_Anterior_cingulate_cortex_BA24;pval_beta=2.59579e-16|Brain_Caudate_basal_ganglia;pval_beta=1.57297e-37|Brain_Cerebellar…
12	rs10842994	ENSG00000087448	KLHL42	0.978705	0.11821	0.19	0.19	T	C	231420	0.928672	2.5e-20	404	6.685e-14	----	0.01277	0	0.9185	5.0903	-0.0098	1.729e-05	2.3082	-0.0052	0.0003498	1.3185	-0.0259	0.005655	TRUE	TRUE	Muscle_Skeletal;pval_beta=0.0421744
12	rs731304	ENSG00000069431	ABCC9	0.800608	0.191249	0.24	0.24	A	G	231420	0.967539	1.1e-05	404	2.964e-11	++++	0.74195	0.0059	0.02108	0.15584	-0.002	0.3722	0.87542	-0.0042	0.02007	1.84143	-0.0381	0.0003406
12	rs76895963	ENSG00000118971	CCND2	0.358704	1	0.02	0.02	G	T	231420	0.618783	5.3e-70	283	1.681e-06	+++?	-0.0446	-0.012	0.5486	1.53886	-0.0332	0.001789	4.98238	-0.0417	3.558e-08	0.68116	-0.0952	0.01046			Adipose_Subcutaneous;pval_beta=1.77412e-06|Artery_Tibial;pval_beta=1.71806e-10|Brain_Cerebellar_Hemisphere;pval_beta=1.08427e-12|Brain_Cerebellum;pval_beta=1.11126e-17|Cells_Cultured_fibroblasts;pval_beta=9.83173e-06|Esophagus_Muscularis;pval_beta=0.00351185|Lung;pval_beta=0.000581767|Muscle_Skeletal;pval_beta=1.10316e-08|Nerve_Tibial;pval_beta=2.24376e-09|Pituitary;pval_beta=4.00801e-05|Skin_Sun…
12	rs77864822	ENSG00000255794	RMST	0.993818	0.810907	0.07	0.07	G	A	231420	0.929601	2.2e-08	404	2.922e-14	++++	-0.59431	0.0018	0.652	8.99157	-0.0239	4.717e-11	1.82362	-0.0087	0.000468	1.89524	-0.0635	0.0002457			Adrenal_Gland;pval_beta=0.0338589
12	rs77864822	ENSG00000279798	RP11-528M18.2	0.948433	0.169948	0.07	0.07	G	A	231420	0.929601	2.2e-08	404	3.613e-06	+-++	-0.59431	0.0018	0.652	8.99157	-0.0239	4.717e-11	1.82362	-0.0087	0.000468	1.89524	-0.0635	0.0002457
13	rs34584161	ENSG00000127870	RNF6	0.996124	0.946422	0.24	0.24	G	A	231420	0.953134	2.9e-10	404	1.599e-17	----	-0.61946	-0.001	0.7943	4.10981	0.0069	0.0005334	-0.46146	0.0021	0.0803	-0.5306	-0.0256	0.009322	TRUE	TRUE	Adrenal_Gland;pval_beta=0.000538837
13	rs34584161	ENSG00000132964	CDK8	0.998282	0.981536	0.24	0.24	G	A	231420	0.953134	2.9e-10	404	1.339e-17	----	-0.61946	-0.001	0.7943	4.10981	0.0069	0.0005334	-0.46146	0.0021	0.0803	-0.5306	-0.0256	0.009322			Adrenal_Gland;pval_beta=0.0018459|Heart_Atrial_Appendage;pval_beta=7.14007e-11
13	rs488321	ENSG00000133116	KL	0.977992	0.265704	0.17	0.83	C	T	231420	0.94838	6.8e-10	404	4.291e-06	++++	0.71285	0.0055	0.03165	14.9227	-0.0177	1.751e-10	7.13179	-0.0083	6.634e-06	1.98646	-0.0281	0.009159
14	rs10151752	ENSG00000131966	ACTR10	0.863263	0.255614	0.41	0.59	G	A	231420	0.965605	7.2e-08	404	4.005e-06	++++	-0.3989	0	1	-0.28832	-0.0002	0.7555	0.8733	0.0026	0.01646	-0.44452	0.0007	0.7533			Brain_Anterior_cingulate_cortex_BA24;pval_beta=1.66976e-09|Brain_Frontal_Cortex_BA9;pval_beta=2.3155e-08|Brain_Hypothalamus;pval_beta=4.71185e-05|Heart_Atrial_Appendage;pval_beta=1.64308e-20|Heart_Left_Ventricle;pval_beta=1.50429e-14|Muscle_Skeletal;pval_beta=1.14499e-40
14	rs17122772	ENSG00000155465	SLC7A7	0.963599	0.273157	0.23	0.23	G	C	231420	1.04394	2e-08	404	2.043e-05	----	-0.56089	0.004	0.2707	1.72574	0.0066	0.01487	-0.43043	0.002	0.5901	-0.19804	0.018	0.07354	TRUE	TRUE	Artery_Aorta;pval_beta=6.60688e-09|Artery_Tibial;pval_beta=1.63705e-11|Cells_Cultured_fibroblasts;pval_beta=0.0725538|Thyroid;pval_beta=1.99652e-30
14	rs1803283	ENSG00000260285	RP11-600F24.7	0.812016	0.0236533	0.35	0.65	T	C	231420	1.03562	1.4e-07	404	2.526e-05	-+--	-0.45553	-0.0011	0.4887	0.67948	-0.0047	0.002606	0.33855	-0.0033	0.02119	-0.48554	-0.0033	0.3892			Artery_Aorta;pval_beta=1.33795e-07|Skin_Not_Sun_Exposed_Suprapubic;pval_beta=0.000276448
15	rs13737	ENSG00000260274	RP11-817O13.8	0.838817	0.0970105	0.24	0.24	T	G	231420	0.955042	7.3e-10	404	2.288e-06	++++	-0.41755	0.0026	0.1901	1.34629	-0.0049	0.02569	1.58467	-0.005	0.002664	0.0861	-0.0231	0.04834			Adipose_Subcutaneous;pval_beta=3.67674e-44|Adipose_Visceral_Omentum;pval_beta=4.21609e-27|Artery_Aorta;pval_beta=2.56099e-20|Artery_Tibial;pval_beta=4.41658e-28|Breast_Mammary_Tissue;pval_beta=8.39219e-25|Cells_Cultured_fibroblasts;pval_beta=1.60571e-24|Colon_Sigmoid;pval_beta=4.22239e-22|Colon_Transverse;pval_beta=9.92962e-27|Esophagus_Gastroesophageal_Junction;pval_beta=5.9548e-25|Esophagus_Muc…
15	rs4932265	ENSG00000157823	AP3S2	0.974337	0.504949	0.27	0.73	C	T	231420	0.937067	7.2e-20	404	3.628e-40	----	0.20534	0.0046	0.09317	0.38917	-0.0029	0.1423	0.00747	-0.0025	0.0459	2.01866	-0.0355	0.001031	TRUE	TRUE	Adipose_Subcutaneous;pval_beta=4.89332e-106|Adipose_Visceral_Omentum;pval_beta=3.05025e-99|Adrenal_Gland;pval_beta=1.04617e-41|Artery_Aorta;pval_beta=5.65848e-93|Artery_Coronary;pval_beta=1.51782e-33|Artery_Tibial;pval_beta=6.45596e-129|Brain_Amygdala;pval_beta=5.99999e-07|Brain_Anterior_cingulate_cortex_BA24;pval_beta=1.06376e-11|Brain_Caudate_basal_ganglia;pval_beta=1.75838e-11|Brain_Cerebellar…
15	rs6494307	ENSG00000205502	C2CD4B	0.942415	0.156652	0.43	0.43	G	C	231420	0.954087	3.7e-13	404	1.45e-05	----	-0.18796	0.0009	0.6602	41.9143	-0.0215	1.732e-35	-0.51054	-0.0002	0.7949	8.53017	0.0421	2.829e-08
15	rs8034631	ENSG00000250021	C15orf38-AP3S2	0.974118	0.521444	0.28	0.72	T	A	231420	0.938005	1.4e-19	404	7.114e-58	----	0.82765	0.0058	0.02393	0.43405	-0.0027	0.1673	0.35294	-0.0025	0.03179	2.99553	-0.0343	0.0008062	TRUE
16	rs55857387	ENSG00000167930	ITFG3	0.856895	0.490947	0.19	0.19	C	T	231420	0.94365	2.3e-12	404	1.68e-06	----	-0.01323	0.0022	0.3898	5.35521	-0.0083	0.001087	4.77854	-0.0073	6.162e-05	2.94669	-0.034	0.006214	TRUE		Adipose_Subcutaneous;pval_beta=5.47721e-14|Adipose_Visceral_Omentum;pval_beta=6.92968e-06|Adrenal_Gland;pval_beta=0.0031677|Artery_Aorta;pval_beta=9.25493e-14|Artery_Coronary;pval_beta=3.60742e-06|Artery_Tibial;pval_beta=4.17812e-16|Cells_Cultured_fibroblasts;pval_beta=2.66013e-12|Colon_Sigmoid;pval_beta=3.683e-06|Esophagus_Mucosa;pval_beta=1.14177e-05|Esophagus_Muscularis;pval_beta=5.59475e-05|H…
17	rs7218899	ENSG00000055483	USP36	0.958875	0.41466	0.49	0.51	T	C	231420	0.970446	1.5e-06	404	2.427e-10	++++	-0.38927	0.0005	0.6908	-0.32101	0.0018	0.1624	0.31141	-0.0014	0.1484	1.12833	-0.0278	0.0001875			Adipose_Subcutaneous;pval_beta=0.000361382|Adrenal_Gland;pval_beta=6.07612e-14|Artery_Aorta;pval_beta=1.35127e-18|Artery_Coronary;pval_beta=6.38e-08|Artery_Tibial;pval_beta=2.28253e-24|Brain_Caudate_basal_ganglia;pval_beta=5.62679e-20|Brain_Cerebellar_Hemisphere;pval_beta=4.82616e-19|Brain_Cerebellum;pval_beta=9.73618e-25|Brain_Cortex;pval_beta=1.14844e-18|Brain_Frontal_Cortex_BA9;pval_beta=3.065…
17	rs8070260	ENSG00000273611	ZNHIT3	0.937725	0.133237	0.47	0.53	G	A	231420	0.972388	1.1e-05	404	4.08e-08	----	-0.11361	0.0009	0.5554	-0.38487	-0.0001	0.8657	-0.16231	-0.0009	0.4152	0.11098	0.0104	0.3248			Adipose_Visceral_Omentum;pval_beta=0.0569961|Cells_Cultured_fibroblasts;pval_beta=2.86158e-38|Cells_EBV-transformed_lymphocytes;pval_beta=1.58686e-17|Colon_Transverse;pval_beta=4.96782e-05|Esophagus_Mucosa;pval_beta=1.71935e-38|Liver;pval_beta=3.33823e-06|Lung;pval_beta=1.32741e-08|Pancreas;pval_beta=3.73096e-07|Pituitary;pval_beta=0.000503192|Skin_Not_Sun_Exposed_Suprapubic;pval_beta=5.73393e-19…
18	rs303760	ENSG00000141458	NPC1	0.951617	0.0798101	0.36	0.36	T	C	231420	1.03149	3.8e-06	404	2.387e-24	----	0.85679	0.0058	0.01685	-0.42152	-0.0012	0.4998	0.07359	-0.0021	0.09043	-0.33319	-0.0069	0.6871			Adipose_Subcutaneous;pval_beta=5.76478e-57|Adipose_Visceral_Omentum;pval_beta=1.88754e-27|Artery_Aorta;pval_beta=5.65043e-06|Artery_Coronary;pval_beta=1.69489e-10|Artery_Tibial;pval_beta=3.08317e-19|Brain_Anterior_cingulate_cortex_BA24;pval_beta=0.000520872|Brain_Caudate_basal_ganglia;pval_beta=2.34844e-09|Brain_Cerebellar_Hemisphere;pval_beta=3.8555e-10|Brain_Cerebellum;pval_beta=3.52779e-09|Bra…

### Sheet: Table_S5
Supplementary Table 5. Significant colocalization results for T2D GWAS (Mahajan et al, 2018a) and cASE analysis of human pancreatic islets. The results have been annotated with glycaemic traits results from the MAGIC consortium (Ji Chen, et al., 2020, doi: https://doi.org/10.1101/2020.07.23.217646).
chr	rsid	ensg	shortid	coloc.PP.H4.abf	coloc.SNP.PP.H4	gwas.maf	gwas.eaf	ea	nea	gwas.n	gwas.or	gwas.pval	case.reporter.rsid	case.reporter.ref	case.reporter.alt	case.n	case.pval	case.zscore	fasting.ins.log10bf	fasting.ins.effect	fasting.ins.pval	fasting.glu.log10bf	fasting.glu.effect	fasting.glu.pval	HbA1c.log10bf	HbA1c.effect	HbA1c.pval	2h.glu.log10bf	2h.glu.effect	2h.glu.pval
1	rs1127215	ENSG00000134247	PTGFRN	0.993499	0.983779	0.42	0.42	T	C	231420	0.954087	2.3e-13	rs1127656	C	T	158	8.4765e-09	14.6163	-0.21142	0.0029	0.4015	4.2244	-0.0053	0.000721	1.43617	-0.003	0.008647	-0.54446	0.0023	0.5854
4	rs10937721	ENSG00000109501	WFS1	0.952038	0.261807	0.41	0.59	C	G	231420	1.0909	1.6e-40	rs1046320	G	A	187	3.1714e-16	-20.9443	-0.15275	0.0011	0.5622	4.76586	-0.0093	1.962e-06	1.99579	-0.0047	0.001087	-0.33705	-0.0046	0.4481
8	rs3802177	ENSG00000164756	SLC30A8	0.996423	0.606609	0.31	0.31	A	G	231420	0.895834	6.3e-55	rs11558471	A	G	149	2.8617e-14	19.4717	1.54347	-0.0054	0.009632	68.4103	0.0284	1.154e-56	32.0969	0.0151	5.526e-25	2.32997	0.0308	0.001203
10	rs2280141	ENSG00000107679	PLEKHA1	0.955083	0.0601259	0.48	0.48	G	T	231420	0.954087	2e-13	rs1045216	A	G	160	1.6533e-11	17.1861	0.0605	-0.0041	0.09985	2.05707	0.006	0.0002169	0.4502	0.0017	0.2379	-0.36862	-0.0111	0.3245
11	rs35251247	ENSG00000149084	HSD17B12	0.951599	0.21061	0.29	0.29	A	G	231420	1.05127	8.5e-13	rs11555762	C	T	157	5.0848e-93	52.9255	-0.25884	-0.0005	0.5265	-0.0367	0.0025	0.2061	-0.42548	-0.0009	0.7255	-0.03094	0.0064	0.7353
11	rs35251247	ENSG00000246250	RP11-613D13.5	0.929722	0.0740363	0.29	0.29	A	G	231420	1.05127	8.5e-13	rs35251247	G	A	84	6.8426e-12	-17.5203	-0.25884	-0.0005	0.5265	-0.0367	0.0025	0.2061	-0.42548	-0.0009	0.7255	-0.03094	0.0064	0.7353
11	rs5215	ENSG00000187486	KCNJ11	0.832159	0.361304	0.37	0.63	T	C	231420	0.932394	2e-26	rs5215	C	T	142	8.5815e-06	-11.1398	-0.42868	-0.0006	0.6942	-0.49402	0.0016	0.5618	3.51477	0.0035	0.01729	7.15228	0.0377	1.094e-07
11	rs529623	ENSG00000137731	FXYD2	0.945158	0.999911	0.48	0.52	C	T	231420	0.971416	5.8e-06	rs529623	T	C	170	3.3761e-231	84.0701	-0.1336	0.0012	0.6942	0.08689	-0.0034	0.1534	0.23508	-0.0029	0.05584	-0.18485	-0.0101	0.2499
11	rs529623	ENSG00000254844	RP11-728F11.3	0.910412	0.808463	0.48	0.52	C	T	231420	0.971416	5.8e-06	rs869789	G	A	49	7.1846e-16	20.6844	-0.1336	0.0012	0.6942	0.08689	-0.0034	0.1534	0.23508	-0.0029	0.05584	-0.18485	-0.0101	0.2499
12	rs10879261	ENSG00000127324	TSPAN8	0.850307	0.0814716	0.41	0.41	G	T	231420	1.04812	3.7e-13	rs3763978	C	G	182	7.1869e-11	-16.6151	-0.46862	0.0005	0.7309	1.8914	0.0054	0.00108	-0.15372	0.0015	0.1773	0.50524	0.0194	0.02373
16	rs6600191	ENSG00000167930	ITFG3	0.861925	0.238505	0.18	0.18	C	T	231420	0.940823	7e-13	rs7193384	C	G	102	1.0754e-07	13.438	-0.5436	0.002	0.5123	4.92776	-0.009	0.0005157	5.45357	-0.0078	2.39e-05	2.88717	-0.0394	0.002029
18	rs1788762	ENSG00000141452	C18orf8	0.957876	0.0637571	0.36	0.64	C	G	231420	0.969476	2.3e-06	rs1788820	A	G	55	3.2097e-25	-26.7136	0.58782	0.0056	0.01857	-0.41987	-0.0011	0.4717	-0.03119	-0.0017	0.1323	-0.43439	-0.0043	0.9103
18	rs1788762	ENSG00000141458	NPC1	0.956157	0.0637571	0.36	0.64	C	G	231420	0.969476	2.3e-06	rs1788820	A	G	55	3.2097e-25	-26.7136	0.58782	0.0056	0.01857	-0.41987	-0.0011	0.4717	-0.03119	-0.0017	0.1323	-0.43439	-0.0043	0.9103
19	rs3111316	ENSG00000179218	CALR	0.994278	0.469261	0.41	0.59	A	G	231420	1.04707	1.6e-12	rs1049481	G	T	183	1.6267e-76	-47.8755	-0.44942	-0.0008	0.7432	0.28346	-0.0027	0.0916	2.88461	-0.0053	0.0002379	-2.09627	0.0048	0.8078
